# The addition of FAIMS Increases Targeted Proteomics Sensitivity from FFPE Tumor Biopsies

**DOI:** 10.1101/2022.02.08.479554

**Authors:** Steve Sweet, David Chain, Wen Yu, Philip Martin, Marlon Rebelatto, Andrew Chambers, Fabiola Cecchi, Yeoun Jin Kim

## Abstract

Mass spectrometry-based targeted proteomics allows objective protein quantitation of clinical biomarkers from a single section of formalin-fixed, paraffin-embedded (FFPE) tumor tissue biopsies. We combined high-field asymmetric waveform ion mobility spectrometry (FAIMS) and parallel reaction monitoring (PRM) to increase assay sensitivity. The modular nature of the FAIMS source allowed direct comparison of the performance of FAIMS-PRM to PRM. Limits of quantitation were determined by spiking synthetic peptides into a human spleen matrix. In addition, 20 clinical samples were analyzed using FAIMS-PRM and the quantitation of HER2 was compared with that obtained with the Ventana immunohistochemistry assay. FAIMS-PRM improved the overall signal-to-noise ratio over that from PRM and increased assay sensitivity in FFPE tissue analysis for four (HER2, EGFR, cMET, and KRAS) of five proteins of clinical interest. FAIMS-PRM enabled sensitive quantitation of basal HER2 expression in breast cancer samples classified as HER2 negative by immunohistochemistry. Furthermore, we determined the degree of FAIMS-dependent background reduction and showed that this correlated with an improved lower limit of quantitation with FAIMS. FAIMS-PRM is anticipated to benefit clinical trials in which multiple biomarker questions must be addressed and the availability of tumor biopsy samples is limited.
