## Supplemental Tables for "The addition of FAIMS Increases Targeted Proteomics Sensitivity from FFPE Tumor Biopsies"

### Sheet: Supp. Table S1
Supplemental Table S1. Limits of quantitation for 10 peptides from five proteins of interest
Gene	Peptide	Precursor charge	Fragment ion	Product charge	LLOQ (fmol)	ULOQ (fmol)	LLOQ namea	Lowest point on curve (amol)b	Quantitative range (log10)c
EGFR	IPLENLQIIR	2	y8	1	0.0457	33	FAIMS 21.9	15	2.9
EGFR	IPLENLQIIR	2	y8	1	0.1372	100	No FAIMS 23.8	137	2.9
EGFR	IPLENLQIIR	2	y8	1	0.0457	100	FAIMS 24.6	15	3.3
EGFR	IPLENLQIIR	2	y9	2	0.1372	100	No FAIMS 25.8	137	2.9
EGFR	YLVIQGDER	2	y7	1	0.4115	100	FAIMS 21.9	137	2.4
EGFR	YLVIQGDER	2	y7	1	0.4115	100	No FAIMS 23.8	412	2.4
EGFR	YLVIQGDER	2	y7	1	1.2346	100	FAIMS 24.6	412	1.9
EGFR	YLVIQGDER	2	y7	1	0.4115	100	No FAIMS 25.8	412	2.4
ERBB2	ELVSEFSR	2	y5	1	0.0457	100	FAIMS 21.9	15	3.3
ERBB2	ELVSEFSR	2	y5	1	0.1372	100	No FAIMS 23.8	137	2.9
ERBB2	ELVSEFSR	2	y5	1	0.1372	100	FAIMS 24.6	46	2.9
ERBB2	ELVSEFSR	2	y5	1	0.1372	100	No FAIMS 25.8	137	2.9
ERBB2	FVVIQNEDLGPASPLDSTFYR	2	y12	1	0.1372	11	FAIMS 21.9	137	1.9
ERBB2	FVVIQNEDLGPASPLDSTFYR	2	y12	1	0.4115	33	No FAIMS 23.8	412	1.9
ERBB2	FVVIQNEDLGPASPLDSTFYR	2	y12	1	0.4115	33	FAIMS 24.6	412	1.9
ERBB2	FVVIQNEDLGPASPLDSTFYR	2	y12	1	0.1372	33	No FAIMS 25.8	137	2.4
ERBB2	FVVIQNEDLGPASPLDSTFYR	3	y8	1	0.1372	11	FAIMS 21.9	137	1.9
ERBB2	FVVIQNEDLGPASPLDSTFYR	3	y8	1	0.4115	100	No FAIMS 23.8	412	2.4
ERBB2	FVVIQNEDLGPASPLDSTFYR	3	b10	1	0.4115	100	FAIMS 24.6	137	2.4
ERBB2	FVVIQNEDLGPASPLDSTFYR	3	y8	1	1.2346	100	No FAIMS 25.8	1235	1.9
ERBB2	SGGGDLTLGLEPSEEEAPR	2	y11	1	0.0457	11	FAIMS 21.9	15	2.4
ERBB2	SGGGDLTLGLEPSEEEAPR	2	y11	1	0.1372	33	No FAIMS 23.8	137	2.4
ERBB2	SGGGDLTLGLEPSEEEAPR	2	y11	1	0.1372	33	FAIMS 24.6	46	2.4
ERBB2	SGGGDLTLGLEPSEEEAPR	2	y13	1	0.1372	100	No FAIMS 25.8	46	2.9
ESR1	LLFAPNLLLDR	2	y7	1	0.0152333	11	FAIMS 21.9	5	2.9
ESR1	LLFAPNLLLDR	2	y9	1	0.0152333	11	No FAIMS 23.8	5	2.9
ESR1	LLFAPNLLLDR	2	y7	1	0.0152333	11	FAIMS 24.6	5	2.9
ESR1	LLFAPNLLLDR	2	y8	1	0.0152333	11	No FAIMS 25.8	15	2.9
KRAS	LVVVGACGVGK	2	y9	1	0.0457	11	FAIMS 21.9	46	2.4
KRAS	LVVVGACGVGK	2	y9	1	0.1372	100	No FAIMS 23.8	46	2.9
KRAS	LVVVGACGVGK	2	y9	1	0.0457	33	FAIMS 24.6	15	2.9
KRAS	LVVVGACGVGK	2	y9	1	0.1372	100	No FAIMS 25.8	46	2.9
KRAS	LVVVGAGGVGK	2	y9	1	0.0457	100	FAIMS 21.9	15	3.3
KRAS	LVVVGAGGVGK	2	y9	1	0.0457	100	No FAIMS 23.8	46	3.3
KRAS	LVVVGAGGVGK	2	y9	1	0.0457	33	FAIMS 24.6	15	2.9
KRAS	LVVVGAGGVGK	2	y9	1	0.0457	11	No FAIMS 25.8	46	2.4
MET	DLIGFGLQVAK	2	y9	1	0.1372	33	FAIMS 21.9	46	2.4
MET	DLIGFGLQVAK	2	y6	1	0.4115	100	No FAIMS 23.8	412	2.4
MET	DLIGFGLQVAK	2	y9	1	0.4115	33	FAIMS 24.6	412	1.9
MET	DLIGFGLQVAK	2	y8	1	0.4115	33	No FAIMS 25.8	412	1.9
MET	TEFTTALQR	2	y7	1	0.4115	100	FAIMS 21.9	137	2.4
MET	TEFTTALQR	2	y7	1	1.2346	100	No FAIMS 23.8	1235	1.9
MET	TEFTTALQR	2	y7	1	0.1372	100	FAIMS 24.6	46	2.9
MET	TEFTTALQR	2	y7	1	0.4115	100	No FAIMS 25.8	137	2.4
LLOQ, lower limit of quantitation; ULOQ, upper limit of quantitation.
aThe identifier for the curve replicate.
bThe lowest point utilized in the curve fitting.
cThe quantitative range, log10 transformed, calculated as log10(ULOQ/LLOQ).

### Sheet: Supp. Table S2
Supplemental Table S2. Summary of lowest LLOQs for summed and individual fragment ions
Lowest LLOQ	Summed fragment ions	Fragment ions
FAIMS	7	37
No FAIMS	0	4
Tie	4	30

### Sheet: Supp. Table S3
Supplemental Table S3. Limits of quantitation for summed fragment ions and additional fragment ion quantifiers
Gene	Peptide	Precursor charge		Fragment ion	Product charge	LLOQ (fmol)	ULOQ (fmol)	LLOQ namea	Lowest point on curve (amol)b
EGFR	IPLENLQIIR		2	all	NA	0.0457	11	FAIMS 21.9	15
EGFR	IPLENLQIIR		2	all	NA	0.0457	33	FAIMS 24.7	15
EGFR	IPLENLQIIR		2	all	NA	0.1372	100	No FAIMS 23.8	46
EGFR	IPLENLQIIR		2	all	NA	0.1372	100	No FAIMS 25.8	137
EGFR	IPLENLQIIR		2	y4	1	0.4115	11	FAIMS 21.9	412
EGFR	IPLENLQIIR		2	y4	1	0.0457	4	FAIMS 24.7	46
EGFR	IPLENLQIIR		2	y4	1	0.1372	11	No FAIMS 23.8	137
EGFR	IPLENLQIIR		2	y4	1	0.1372	100	No FAIMS 25.8	137
EGFR	IPLENLQIIR		2	y5	1	0.4115	33	FAIMS 21.9	137
EGFR	IPLENLQIIR		2	y5	1	0.4115	33	FAIMS 24.7	137
EGFR	IPLENLQIIR		2	y5	1	0.1372	33	No FAIMS 23.8	137
EGFR	IPLENLQIIR		2	y5	1	0.1372	100	No FAIMS 25.8	137
EGFR	IPLENLQIIR		2	y6	1	0.1372	33	FAIMS 21.9	46
EGFR	IPLENLQIIR		2	y6	1	0.0457	4	FAIMS 24.7	46
EGFR	IPLENLQIIR		2	y6	1	0.1372	100	No FAIMS 23.8	46
EGFR	IPLENLQIIR		2	y6	1	0.1372	100	No FAIMS 25.8	137
EGFR	IPLENLQIIR		2	y7	1	0.0457	11	FAIMS 21.9	15
EGFR	IPLENLQIIR		2	y7	1	0.0457	33	FAIMS 24.7	15
EGFR	IPLENLQIIR		2	y7	1	0.1372	100	No FAIMS 23.8	46
EGFR	IPLENLQIIR		2	y7	1	0.4115	100	No FAIMS 25.8	412
EGFR	IPLENLQIIR		2	y8	1	0.0457	33	FAIMS 21.9	15
EGFR	IPLENLQIIR		2	y8	1	0.0457	100	FAIMS 24.7	15
EGFR	IPLENLQIIR		2	y8	1	0.1372	100	No FAIMS 23.8	137
EGFR	IPLENLQIIR		2	y8	1	0.1372	100	No FAIMS 25.8	137
EGFR	IPLENLQIIR		2	y9	1	0.0457	11	FAIMS 21.9	46
EGFR	IPLENLQIIR		2	y9	1	0.0457	11	FAIMS 24.7	46
EGFR	IPLENLQIIR		2	y9	1	0.1372	100	No FAIMS 23.8	137
EGFR	IPLENLQIIR		2	y9	1	0.1372	100	No FAIMS 25.8	137
EGFR	IPLENLQIIR		2	y9	2	0.0457	11	FAIMS 21.9	15
EGFR	IPLENLQIIR		2	y9	2	0.0457	11	FAIMS 24.7	15
EGFR	IPLENLQIIR		2	y9	2	0.1372	33	No FAIMS 23.8	46
EGFR	IPLENLQIIR		2	y9	2	0.1372	100	No FAIMS 25.8	137
EGFR	YLVIQGDER		2	all	NA	0.4115	100	FAIMS 21.9	137
EGFR	YLVIQGDER		2	all	NA	1.2346	100	FAIMS 24.7	412
EGFR	YLVIQGDER		2	all	NA	0.4115	100	No FAIMS 23.8	412
EGFR	YLVIQGDER		2	all	NA	0.4115	100	No FAIMS 25.8	412
EGFR	YLVIQGDER		2	y4	1	0.4115	100	FAIMS 21.9	137
EGFR	YLVIQGDER		2	y4	1	1.2346	100	FAIMS 24.7	412
EGFR	YLVIQGDER		2	y4	1	0.4115	100	No FAIMS 23.8	412
EGFR	YLVIQGDER		2	y4	1	0.4115	100	No FAIMS 25.8	412
EGFR	YLVIQGDER		2	y5	1	0.4115	100	FAIMS 21.9	137
EGFR	YLVIQGDER		2	y5	1	1.2346	100	FAIMS 24.7	412
EGFR	YLVIQGDER		2	y5	1	0.4115	100	No FAIMS 23.8	412
EGFR	YLVIQGDER		2	y5	1	0.4115	100	No FAIMS 25.8	412
EGFR	YLVIQGDER		2	y7	1	0.4115	100	FAIMS 21.9	137
EGFR	YLVIQGDER		2	y7	1	1.2346	100	FAIMS 24.7	412
EGFR	YLVIQGDER		2	y7	1	0.4115	100	No FAIMS 23.8	412
EGFR	YLVIQGDER		2	y7	1	0.4115	100	No FAIMS 25.8	412
EGFR	YLVIQGDER		2	y8	1	1.2346	100	FAIMS 21.9	1235
EGFR	YLVIQGDER		2	y8	1	1.2346	100	FAIMS 24.7	412
EGFR	YLVIQGDER		2	y8	1	1.2346	100	No FAIMS 23.8	1235
EGFR	YLVIQGDER		2	y8	1	3.7037	100	No FAIMS 25.8	3704
ERBB2	ELVSEFSR		2	all	NA	0.0457	33	FAIMS 21.9	15
ERBB2	ELVSEFSR		2	all	NA	0.1372	100	FAIMS 24.7	46
ERBB2	ELVSEFSR		2	all	NA	0.1372	100	No FAIMS 23.8	137
ERBB2	ELVSEFSR		2	all	NA	0.1372	100	No FAIMS 25.8	137
ERBB2	ELVSEFSR		2	y3	1	0.0457	11	FAIMS 21.9	46
ERBB2	ELVSEFSR		2	y3	1	0.1372	11	FAIMS 24.7	137
ERBB2	ELVSEFSR		2	y3	1	0.1372	11	No FAIMS 23.8	137
ERBB2	ELVSEFSR		2	y3	1	0.1372	11	No FAIMS 25.8	137
ERBB2	ELVSEFSR		2	y4	1	0.0457	33	FAIMS 21.9	46
ERBB2	ELVSEFSR		2	y4	1	0.4115	100	FAIMS 24.7	137
ERBB2	ELVSEFSR		2	y4	1	0.1372	4	No FAIMS 23.8	137
ERBB2	ELVSEFSR		2	y4	1	0.1372	33	No FAIMS 25.8	137
ERBB2	ELVSEFSR		2	y5	1	0.0457	100	FAIMS 21.9	15
ERBB2	ELVSEFSR		2	y5	1	0.1372	100	FAIMS 24.7	46
ERBB2	ELVSEFSR		2	y5	1	0.1372	100	No FAIMS 23.8	137
ERBB2	ELVSEFSR		2	y5	1	0.1372	100	No FAIMS 25.8	137
ERBB2	ELVSEFSR		2	y6	1	0.0457	11	FAIMS 21.9	5
ERBB2	ELVSEFSR		2	y6	1	0.1372	33	FAIMS 24.7	46
ERBB2	ELVSEFSR		2	y6	1	0.1372	100	No FAIMS 23.8	15
ERBB2	ELVSEFSR		2	y6	1	0.1372	100	No FAIMS 25.8	137
ERBB2	ELVSEFSR		2	y6	2	1.2346	100	FAIMS 21.9	1235
ERBB2	ELVSEFSR		2	y6	2	1.2346	33	FAIMS 24.7	412
ERBB2	ELVSEFSR		2	y6	2	1.2346	100	No FAIMS 23.8	137
ERBB2	ELVSEFSR		2	y6	2	1.2346	100	No FAIMS 25.8	1235
ERBB2	ELVSEFSR		2	y7	1	0.4115	11	FAIMS 21.9	412
ERBB2	ELVSEFSR		2	y7	1	11.111	100	FAIMS 24.7	3704
ERBB2	ELVSEFSR		2	y7	1	Inf	100	No FAIMS 23.8	3704
ERBB2	ELVSEFSR		2	y7	1	11.111	100	No FAIMS 25.8	3704
ERBB2	FVVIQNEDLGPASPLDSTFYR		2	all	NA	0.1372	11	FAIMS 21.9	137
ERBB2	FVVIQNEDLGPASPLDSTFYR		2	all	NA	0.4115	33	FAIMS 24.7	412
ERBB2	FVVIQNEDLGPASPLDSTFYR		2	all	NA	0.4115	33	No FAIMS 23.8	412
ERBB2	FVVIQNEDLGPASPLDSTFYR		2	all	NA	0.1372	33	No FAIMS 25.8	137
ERBB2	FVVIQNEDLGPASPLDSTFYR		2	y11	1	0.4115	33	FAIMS 21.9	137
ERBB2	FVVIQNEDLGPASPLDSTFYR		2	y11	1	0.4115	33	FAIMS 24.7	412
ERBB2	FVVIQNEDLGPASPLDSTFYR		2	y11	1	0.4115	33	No FAIMS 23.8	412
ERBB2	FVVIQNEDLGPASPLDSTFYR		2	y11	1	0.4115	33	No FAIMS 25.8	412
ERBB2	FVVIQNEDLGPASPLDSTFYR		2	y12	1	0.1372	11	FAIMS 21.9	137
ERBB2	FVVIQNEDLGPASPLDSTFYR		2	y12	1	0.4115	33	FAIMS 24.7	412
ERBB2	FVVIQNEDLGPASPLDSTFYR		2	y12	1	0.4115	33	No FAIMS 23.8	412
ERBB2	FVVIQNEDLGPASPLDSTFYR		2	y12	1	0.1372	33	No FAIMS 25.8	137
ERBB2	FVVIQNEDLGPASPLDSTFYR		2	y13	1	1.2346	33	FAIMS 21.9	1235
ERBB2	FVVIQNEDLGPASPLDSTFYR		2	y13	1	0.4115	11	FAIMS 24.7	412
ERBB2	FVVIQNEDLGPASPLDSTFYR		2	y13	1	1.2346	33	No FAIMS 23.8	1235
ERBB2	FVVIQNEDLGPASPLDSTFYR		2	y13	1	0.4115	4	No FAIMS 25.8	412
ERBB2	FVVIQNEDLGPASPLDSTFYR		2	y14	1	0.1372	11	FAIMS 21.9	137
ERBB2	FVVIQNEDLGPASPLDSTFYR		2	y14	1	1.2346	100	FAIMS 24.7	46
ERBB2	FVVIQNEDLGPASPLDSTFYR		2	y14	1	1.2346	33	No FAIMS 23.8	1235
ERBB2	FVVIQNEDLGPASPLDSTFYR		2	y14	1	1.2346	100	No FAIMS 25.8	412
ERBB2	FVVIQNEDLGPASPLDSTFYR		2	y15	1	0.4115	4	FAIMS 21.9	412
ERBB2	FVVIQNEDLGPASPLDSTFYR		2	y15	1	0.4115	33	FAIMS 24.7	412
ERBB2	FVVIQNEDLGPASPLDSTFYR		2	y15	1	0.4115	11	No FAIMS 23.8	412
ERBB2	FVVIQNEDLGPASPLDSTFYR		2	y15	1	1.2346	100	No FAIMS 25.8	1235
ERBB2	FVVIQNEDLGPASPLDSTFYR		2	y16	1	0.4115	33	FAIMS 21.9	137
ERBB2	FVVIQNEDLGPASPLDSTFYR		2	y16	1	0.4115	11	FAIMS 24.7	412
ERBB2	FVVIQNEDLGPASPLDSTFYR		2	y16	1	1.2346	33	No FAIMS 23.8	1235
ERBB2	FVVIQNEDLGPASPLDSTFYR		2	y16	1	0.4115	33	No FAIMS 25.8	412
ERBB2	FVVIQNEDLGPASPLDSTFYR		2	y17	1	1.2346	33	FAIMS 21.9	1235
ERBB2	FVVIQNEDLGPASPLDSTFYR		2	y17	1	0.4115	33	FAIMS 24.7	412
ERBB2	FVVIQNEDLGPASPLDSTFYR		2	y17	1	0.4115	33	No FAIMS 23.8	412
ERBB2	FVVIQNEDLGPASPLDSTFYR		2	y17	1	0.4115	33	No FAIMS 25.8	412
ERBB2	FVVIQNEDLGPASPLDSTFYR		2	y8	1	0.1372	11	FAIMS 21.9	137
ERBB2	FVVIQNEDLGPASPLDSTFYR		2	y8	1	0.4115	33	FAIMS 24.7	412
ERBB2	FVVIQNEDLGPASPLDSTFYR		2	y8	1	0.4115	33	No FAIMS 23.8	412
ERBB2	FVVIQNEDLGPASPLDSTFYR		2	y8	1	0.1372	33	No FAIMS 25.8	137
ERBB2	FVVIQNEDLGPASPLDSTFYR		2	y9	1	1.2346	33	FAIMS 21.9	1235
ERBB2	FVVIQNEDLGPASPLDSTFYR		2	y9	1	0.4115	11	FAIMS 24.7	412
ERBB2	FVVIQNEDLGPASPLDSTFYR		2	y9	1	0.4115	4	No FAIMS 23.8	412
ERBB2	FVVIQNEDLGPASPLDSTFYR		2	y9	1	0.4115	11	No FAIMS 25.8	412
ERBB2	FVVIQNEDLGPASPLDSTFYR		3	all	NA	0.1372	33	FAIMS 21.9	46
ERBB2	FVVIQNEDLGPASPLDSTFYR		3	all	NA	0.4115	33	FAIMS 24.7	412
ERBB2	FVVIQNEDLGPASPLDSTFYR		3	all	NA	0.4115	100	No FAIMS 23.8	412
ERBB2	FVVIQNEDLGPASPLDSTFYR		3	all	NA	1.2346	100	No FAIMS 25.8	1235
ERBB2	FVVIQNEDLGPASPLDSTFYR		3	b10	1	0.4115	33	FAIMS 21.9	137
ERBB2	FVVIQNEDLGPASPLDSTFYR		3	b10	1	0.4115	100	FAIMS 24.7	137
ERBB2	FVVIQNEDLGPASPLDSTFYR		3	b10	1	0.4115	100	No FAIMS 23.8	137
ERBB2	FVVIQNEDLGPASPLDSTFYR		3	b10	1	1.2346	100	No FAIMS 25.8	1235
ERBB2	FVVIQNEDLGPASPLDSTFYR		3	b13	1	1.2346	4	FAIMS 21.9	1235
ERBB2	FVVIQNEDLGPASPLDSTFYR		3	b13	1	1.2346	11	FAIMS 24.7	1235
ERBB2	FVVIQNEDLGPASPLDSTFYR		3	b13	1	1.2346	100	No FAIMS 23.8	1235
ERBB2	FVVIQNEDLGPASPLDSTFYR		3	b13	1	1.2346	100	No FAIMS 25.8	1235
ERBB2	FVVIQNEDLGPASPLDSTFYR		3	y10	1	0.4115	4	FAIMS 21.9	412
ERBB2	FVVIQNEDLGPASPLDSTFYR		3	y10	1	0.4115	4	FAIMS 24.7	412
ERBB2	FVVIQNEDLGPASPLDSTFYR		3	y10	1	1.2346	100	No FAIMS 23.8	1235
ERBB2	FVVIQNEDLGPASPLDSTFYR		3	y10	1	1.2346	4	No FAIMS 25.8	1235
ERBB2	FVVIQNEDLGPASPLDSTFYR		3	y11	1	0.4115	11	FAIMS 21.9	412
ERBB2	FVVIQNEDLGPASPLDSTFYR		3	y11	1	0.4115	100	FAIMS 24.7	137
ERBB2	FVVIQNEDLGPASPLDSTFYR		3	y11	1	0.4115	4	No FAIMS 23.8	412
ERBB2	FVVIQNEDLGPASPLDSTFYR		3	y11	1	1.2346	100	No FAIMS 25.8	1235
ERBB2	FVVIQNEDLGPASPLDSTFYR		3	y12	1	1.2346	100	FAIMS 21.9	1235
ERBB2	FVVIQNEDLGPASPLDSTFYR		3	y12	1	0.4115	11	FAIMS 24.7	412
ERBB2	FVVIQNEDLGPASPLDSTFYR		3	y12	1	1.2346	100	No FAIMS 23.8	412
ERBB2	FVVIQNEDLGPASPLDSTFYR		3	y12	1	3.7037	100	No FAIMS 25.8	3704
ERBB2	FVVIQNEDLGPASPLDSTFYR		3	y13	1	33.333	100	FAIMS 21.9	3704
ERBB2	FVVIQNEDLGPASPLDSTFYR		3	y13	1	3.7037	33	FAIMS 24.7	3704
ERBB2	FVVIQNEDLGPASPLDSTFYR		3	y13	1	11.111	11	No FAIMS 23.8	3704
ERBB2	FVVIQNEDLGPASPLDSTFYR		3	y13	1	Inf	100	No FAIMS 25.8	3704
ERBB2	FVVIQNEDLGPASPLDSTFYR		3	y5	1	0.1372	11	FAIMS 21.9	137
ERBB2	FVVIQNEDLGPASPLDSTFYR		3	y5	1	0.4115	33	FAIMS 24.7	412
ERBB2	FVVIQNEDLGPASPLDSTFYR		3	y5	1	0.4115	100	No FAIMS 23.8	412
ERBB2	FVVIQNEDLGPASPLDSTFYR		3	y5	1	3.7037	100	No FAIMS 25.8	3704
ERBB2	FVVIQNEDLGPASPLDSTFYR		3	y7	1	1.2346	33	FAIMS 21.9	1235
ERBB2	FVVIQNEDLGPASPLDSTFYR		3	y7	1	0.4115	4	FAIMS 24.7	412
ERBB2	FVVIQNEDLGPASPLDSTFYR		3	y7	1	1.2346	4	No FAIMS 23.8	1235
ERBB2	FVVIQNEDLGPASPLDSTFYR		3	y7	1	1.2346	4	No FAIMS 25.8	1235
ERBB2	FVVIQNEDLGPASPLDSTFYR		3	y8	1	0.1372	11	FAIMS 21.9	137
ERBB2	FVVIQNEDLGPASPLDSTFYR		3	y8	1	0.4115	33	FAIMS 24.7	137
ERBB2	FVVIQNEDLGPASPLDSTFYR		3	y8	1	0.4115	100	No FAIMS 23.8	412
ERBB2	FVVIQNEDLGPASPLDSTFYR		3	y8	1	1.2346	100	No FAIMS 25.8	1235
ERBB2	FVVIQNEDLGPASPLDSTFYR		3	y9	1	0.1372	11	FAIMS 21.9	137
ERBB2	FVVIQNEDLGPASPLDSTFYR		3	y9	1	0.4115	33	FAIMS 24.7	412
ERBB2	FVVIQNEDLGPASPLDSTFYR		3	y9	1	0.4115	100	No FAIMS 23.8	137
ERBB2	FVVIQNEDLGPASPLDSTFYR		3	y9	1	3.7037	100	No FAIMS 25.8	3704
ERBB2	SGGGDLTLGLEPSEEEAPR		2	all	NA	0.0457	11	FAIMS 21.9	46
ERBB2	SGGGDLTLGLEPSEEEAPR		2	all	NA	0.1372	11	FAIMS 24.7	137
ERBB2	SGGGDLTLGLEPSEEEAPR		2	all	NA	0.1372	33	No FAIMS 23.8	46
ERBB2	SGGGDLTLGLEPSEEEAPR		2	all	NA	0.1372	33	No FAIMS 25.8	46
ERBB2	SGGGDLTLGLEPSEEEAPR		2	y10	1	0.4115	11	FAIMS 21.9	412
ERBB2	SGGGDLTLGLEPSEEEAPR		2	y10	1	0.4115	33	FAIMS 24.7	137
ERBB2	SGGGDLTLGLEPSEEEAPR		2	y10	1	0.1372	4	No FAIMS 23.8	137
ERBB2	SGGGDLTLGLEPSEEEAPR		2	y10	1	0.1372	11	No FAIMS 25.8	137
ERBB2	SGGGDLTLGLEPSEEEAPR		2	y11	1	0.0457	11	FAIMS 21.9	15
ERBB2	SGGGDLTLGLEPSEEEAPR		2	y11	1	0.1372	33	FAIMS 24.7	46
ERBB2	SGGGDLTLGLEPSEEEAPR		2	y11	1	0.1372	33	No FAIMS 23.8	137
ERBB2	SGGGDLTLGLEPSEEEAPR		2	y11	1	0.1372	33	No FAIMS 25.8	46
ERBB2	SGGGDLTLGLEPSEEEAPR		2	y12	1	0.1372	33	FAIMS 21.9	46
ERBB2	SGGGDLTLGLEPSEEEAPR		2	y12	1	0.1372	33	FAIMS 24.7	46
ERBB2	SGGGDLTLGLEPSEEEAPR		2	y12	1	0.1372	33	No FAIMS 23.8	137
ERBB2	SGGGDLTLGLEPSEEEAPR		2	y12	1	0.1372	33	No FAIMS 25.8	137
ERBB2	SGGGDLTLGLEPSEEEAPR		2	y13	1	0.0457	4	FAIMS 21.9	46
ERBB2	SGGGDLTLGLEPSEEEAPR		2	y13	1	0.1372	33	FAIMS 24.7	46
ERBB2	SGGGDLTLGLEPSEEEAPR		2	y13	1	0.4115	33	No FAIMS 23.8	412
ERBB2	SGGGDLTLGLEPSEEEAPR		2	y13	1	0.1372	100	No FAIMS 25.8	46
ERBB2	SGGGDLTLGLEPSEEEAPR		2	y8	1	0.0457	4	FAIMS 21.9	46
ERBB2	SGGGDLTLGLEPSEEEAPR		2	y8	1	0.1372	11	FAIMS 24.7	137
ERBB2	SGGGDLTLGLEPSEEEAPR		2	y8	1	0.1372	33	No FAIMS 23.8	46
ERBB2	SGGGDLTLGLEPSEEEAPR		2	y8	1	0.1372	33	No FAIMS 25.8	46
ERBB2	SGGGDLTLGLEPSEEEAPR		2	y9	1	0.1372	4	FAIMS 21.9	137
ERBB2	SGGGDLTLGLEPSEEEAPR		2	y9	1	0.1372	4	FAIMS 24.7	137
ERBB2	SGGGDLTLGLEPSEEEAPR		2	y9	1	0.1372	33	No FAIMS 23.8	46
ERBB2	SGGGDLTLGLEPSEEEAPR		2	y9	1	0.1372	33	No FAIMS 25.8	46
ESR1	LLFAPNLLLDR		2	all	NA	0.015233	11	FAIMS 21.9	5
ESR1	LLFAPNLLLDR		2	all	NA	0.015233	11	FAIMS 24.7	5
ESR1	LLFAPNLLLDR		2	all	NA	0.015233	11	No FAIMS 23.8	5
ESR1	LLFAPNLLLDR		2	all	NA	0.015233	4	No FAIMS 25.8	15
ESR1	LLFAPNLLLDR		2	y10	1	0.4115	100	FAIMS 21.9	137
ESR1	LLFAPNLLLDR		2	y10	1	0.4115	100	FAIMS 24.7	412
ESR1	LLFAPNLLLDR		2	y10	1	0.0457	4	No FAIMS 23.8	46
ESR1	LLFAPNLLLDR		2	y10	1	0.4115	33	No FAIMS 25.8	137
ESR1	LLFAPNLLLDR		2	y4	1	0.1372	4	FAIMS 21.9	137
ESR1	LLFAPNLLLDR		2	y4	1	0.1372	4	FAIMS 24.7	137
ESR1	LLFAPNLLLDR		2	y4	1	0.1372	33	No FAIMS 23.8	137
ESR1	LLFAPNLLLDR		2	y4	1	0.1372	11	No FAIMS 25.8	137
ESR1	LLFAPNLLLDR		2	y5	1	0.1372	4	FAIMS 21.9	137
ESR1	LLFAPNLLLDR		2	y5	1	0.1372	11	FAIMS 24.7	137
ESR1	LLFAPNLLLDR		2	y5	1	0.1372	100	No FAIMS 23.8	137
ESR1	LLFAPNLLLDR		2	y5	1	0.1372	11	No FAIMS 25.8	137
ESR1	LLFAPNLLLDR		2	y6	1	0.1372	4	FAIMS 21.9	137
ESR1	LLFAPNLLLDR		2	y6	1	0.1372	11	FAIMS 24.7	137
ESR1	LLFAPNLLLDR		2	y6	1	0.1372	11	No FAIMS 23.8	137
ESR1	LLFAPNLLLDR		2	y6	1	0.1372	11	No FAIMS 25.8	137
ESR1	LLFAPNLLLDR		2	y7	1	0.015233	11	FAIMS 21.9	5
ESR1	LLFAPNLLLDR		2	y7	1	0.015233	11	FAIMS 24.7	5
ESR1	LLFAPNLLLDR		2	y7	1	0.015233	4	No FAIMS 23.8	15
ESR1	LLFAPNLLLDR		2	y7	1	0.015233	4	No FAIMS 25.8	15
ESR1	LLFAPNLLLDR		2	y7	2	0.0457	4	FAIMS 21.9	46
ESR1	LLFAPNLLLDR		2	y7	2	0.015233	4	FAIMS 24.7	15
ESR1	LLFAPNLLLDR		2	y7	2	0.015233	4	No FAIMS 23.8	15
ESR1	LLFAPNLLLDR		2	y7	2	0.015233	4	No FAIMS 25.8	15
ESR1	LLFAPNLLLDR		2	y8	1	0.0457	11	FAIMS 21.9	15
ESR1	LLFAPNLLLDR		2	y8	1	0.015233	4	FAIMS 24.7	15
ESR1	LLFAPNLLLDR		2	y8	1	0.015233	4	No FAIMS 23.8	15
ESR1	LLFAPNLLLDR		2	y8	1	0.015233	11	No FAIMS 25.8	15
ESR1	LLFAPNLLLDR		2	y9	1	0.0457	11	FAIMS 21.9	15
ESR1	LLFAPNLLLDR		2	y9	1	0.015233	11	FAIMS 24.7	5
ESR1	LLFAPNLLLDR		2	y9	1	0.015233	11	No FAIMS 23.8	5
ESR1	LLFAPNLLLDR		2	y9	1	0.015233	4	No FAIMS 25.8	15
KRAS	LVVVGACGVGK		2	all	NA	0.0457	11	FAIMS 21.9	46
KRAS	LVVVGACGVGK		2	all	NA	0.0457	33	FAIMS 24.7	15
KRAS	LVVVGACGVGK		2	all	NA	0.1372	100	No FAIMS 23.8	46
KRAS	LVVVGACGVGK		2	all	NA	0.1372	100	No FAIMS 25.8	46
KRAS	LVVVGACGVGK		2	y10	1	Inf	100	FAIMS 21.9	3704
KRAS	LVVVGACGVGK		2	y10	1	11.111	11	FAIMS 24.7	3704
KRAS	LVVVGACGVGK		2	y10	1	Inf	100	No FAIMS 23.8	3704
KRAS	LVVVGACGVGK		2	y10	1	Inf	100	No FAIMS 25.8	3704
KRAS	LVVVGACGVGK		2	y5	1	1.2346	33	FAIMS 21.9	1235
KRAS	LVVVGACGVGK		2	y5	1	1.2346	33	FAIMS 24.7	1235
KRAS	LVVVGACGVGK		2	y5	1	1.2346	4	No FAIMS 23.8	412
KRAS	LVVVGACGVGK		2	y5	1	1.2346	4	No FAIMS 25.8	1235
KRAS	LVVVGACGVGK		2	y6	1	0.4115	33	FAIMS 21.9	137
KRAS	LVVVGACGVGK		2	y6	1	0.1372	11	FAIMS 24.7	137
KRAS	LVVVGACGVGK		2	y6	1	1.2346	4	No FAIMS 23.8	1235
KRAS	LVVVGACGVGK		2	y6	1	3.7037	11	No FAIMS 25.8	15
KRAS	LVVVGACGVGK		2	y7	1	0.0457	11	FAIMS 21.9	15
KRAS	LVVVGACGVGK		2	y7	1	0.0457	33	FAIMS 24.7	15
KRAS	LVVVGACGVGK		2	y7	1	0.1372	100	No FAIMS 23.8	46
KRAS	LVVVGACGVGK		2	y7	1	0.1372	100	No FAIMS 25.8	46
KRAS	LVVVGACGVGK		2	y8	1	1.2346	11	FAIMS 21.9	1235
KRAS	LVVVGACGVGK		2	y8	1	0.0457	11	FAIMS 24.7	46
KRAS	LVVVGACGVGK		2	y8	1	0.1372	100	No FAIMS 23.8	46
KRAS	LVVVGACGVGK		2	y8	1	0.1372	100	No FAIMS 25.8	46
KRAS	LVVVGACGVGK		2	y9	1	0.0457	11	FAIMS 21.9	46
KRAS	LVVVGACGVGK		2	y9	1	0.0457	33	FAIMS 24.7	15
KRAS	LVVVGACGVGK		2	y9	1	0.1372	100	No FAIMS 23.8	46
KRAS	LVVVGACGVGK		2	y9	1	0.1372	100	No FAIMS 25.8	46
KRAS	LVVVGAGGVGK		2	all	NA	0.0457	100	FAIMS 21.9	15
KRAS	LVVVGAGGVGK		2	all	NA	0.0457	33	FAIMS 24.7	15
KRAS	LVVVGAGGVGK		2	all	NA	0.0457	33	No FAIMS 23.8	46
KRAS	LVVVGAGGVGK		2	all	NA	0.0457	33	No FAIMS 25.8	46
KRAS	LVVVGAGGVGK		2	y10	1	0.1372	100	FAIMS 21.9	137
KRAS	LVVVGAGGVGK		2	y10	1	0.4115	33	FAIMS 24.7	412
KRAS	LVVVGAGGVGK		2	y10	1	0.4115	100	No FAIMS 23.8	412
KRAS	LVVVGAGGVGK		2	y10	1	0.4115	11	No FAIMS 25.8	412
KRAS	LVVVGAGGVGK		2	y6	1	0.1372	33	FAIMS 21.9	137
KRAS	LVVVGAGGVGK		2	y6	1	1.2346	100	FAIMS 24.7	412
KRAS	LVVVGAGGVGK		2	y6	1	0.4115	100	No FAIMS 23.8	412
KRAS	LVVVGAGGVGK		2	y6	1	0.4115	11	No FAIMS 25.8	412
KRAS	LVVVGAGGVGK		2	y7	1	0.0457	33	FAIMS 21.9	15
KRAS	LVVVGAGGVGK		2	y7	1	0.0457	33	FAIMS 24.7	15
KRAS	LVVVGAGGVGK		2	y7	1	0.0457	11	No FAIMS 23.8	46
KRAS	LVVVGAGGVGK		2	y7	1	0.0457	11	No FAIMS 25.8	46
KRAS	LVVVGAGGVGK		2	y8	1	0.0457	11	FAIMS 21.9	46
KRAS	LVVVGAGGVGK		2	y8	1	0.1372	33	FAIMS 24.7	46
KRAS	LVVVGAGGVGK		2	y8	1	0.0457	11	No FAIMS 23.8	46
KRAS	LVVVGAGGVGK		2	y8	1	0.1372	100	No FAIMS 25.8	46
KRAS	LVVVGAGGVGK		2	y9	1	0.0457	100	FAIMS 21.9	15
KRAS	LVVVGAGGVGK		2	y9	1	0.0457	33	FAIMS 24.7	15
KRAS	LVVVGAGGVGK		2	y9	1	0.0457	100	No FAIMS 23.8	46
KRAS	LVVVGAGGVGK		2	y9	1	0.0457	11	No FAIMS 25.8	46
MET	DLIGFGLQVAK		2	all	NA	0.1372	33	FAIMS 21.9	46
MET	DLIGFGLQVAK		2	all	NA	0.4115	33	FAIMS 24.7	412
MET	DLIGFGLQVAK		2	all	NA	0.4115	100	No FAIMS 23.8	137
MET	DLIGFGLQVAK		2	all	NA	0.4115	33	No FAIMS 25.8	412
MET	DLIGFGLQVAK		2	y6	1	0.1372	33	FAIMS 21.9	46
MET	DLIGFGLQVAK		2	y6	1	0.4115	33	FAIMS 24.7	412
MET	DLIGFGLQVAK		2	y6	1	0.4115	100	No FAIMS 23.8	412
MET	DLIGFGLQVAK		2	y6	1	0.4115	33	No FAIMS 25.8	412
MET	DLIGFGLQVAK		2	y7	1	0.1372	33	FAIMS 21.9	46
MET	DLIGFGLQVAK		2	y7	1	0.4115	33	FAIMS 24.7	412
MET	DLIGFGLQVAK		2	y7	1	0.4115	100	No FAIMS 23.8	412
MET	DLIGFGLQVAK		2	y7	1	0.4115	33	No FAIMS 25.8	412
MET	DLIGFGLQVAK		2	y8	1	0.1372	11	FAIMS 21.9	137
MET	DLIGFGLQVAK		2	y8	1	0.4115	11	FAIMS 24.7	137
MET	DLIGFGLQVAK		2	y8	1	1.2346	100	No FAIMS 23.8	1235
MET	DLIGFGLQVAK		2	y8	1	0.4115	33	No FAIMS 25.8	412
MET	DLIGFGLQVAK		2	y9	1	0.1372	33	FAIMS 21.9	46
MET	DLIGFGLQVAK		2	y9	1	0.4115	33	FAIMS 24.7	412
MET	DLIGFGLQVAK		2	y9	1	0.4115	33	No FAIMS 23.8	412
MET	DLIGFGLQVAK		2	y9	1	0.4115	11	No FAIMS 25.8	412
MET	DLIGFGLQVAK		2	y9	2	0.1372	11	FAIMS 21.9	137
MET	DLIGFGLQVAK		2	y9	2	0.4115	33	FAIMS 24.7	412
MET	DLIGFGLQVAK		2	y9	2	0.4115	100	No FAIMS 23.8	137
MET	DLIGFGLQVAK		2	y9	2	0.4115	33	No FAIMS 25.8	412
MET	TEFTTALQR		2	all	NA	0.4115	100	FAIMS 21.9	137
MET	TEFTTALQR		2	all	NA	0.1372	33	FAIMS 24.7	46
MET	TEFTTALQR		2	all	NA	1.2346	100	No FAIMS 23.8	1235
MET	TEFTTALQR		2	all	NA	0.4115	100	No FAIMS 25.8	137
MET	TEFTTALQR		2	y4	1	1.2346	100	FAIMS 21.9	412
MET	TEFTTALQR		2	y4	1	3.7037	100	FAIMS 24.7	3704
MET	TEFTTALQR		2	y4	1	1.2346	100	No FAIMS 23.8	1235
MET	TEFTTALQR		2	y4	1	0.4115	100	No FAIMS 25.8	46
MET	TEFTTALQR		2	y5	1	0.4115	100	FAIMS 21.9	137
MET	TEFTTALQR		2	y5	1	0.4115	11	FAIMS 24.7	412
MET	TEFTTALQR		2	y5	1	1.2346	100	No FAIMS 23.8	1235
MET	TEFTTALQR		2	y5	1	0.4115	100	No FAIMS 25.8	137
MET	TEFTTALQR		2	y6	1	0.4115	100	FAIMS 21.9	137
MET	TEFTTALQR		2	y6	1	0.1372	33	FAIMS 24.7	46
MET	TEFTTALQR		2	y6	1	1.2346	100	No FAIMS 23.8	1235
MET	TEFTTALQR		2	y6	1	0.4115	100	No FAIMS 25.8	137
MET	TEFTTALQR		2	y7	1	0.4115	100	FAIMS 21.9	137
MET	TEFTTALQR		2	y7	1	0.1372	100	FAIMS 24.7	46
MET	TEFTTALQR		2	y7	1	1.2346	100	No FAIMS 23.8	1235
MET	TEFTTALQR		2	y7	1	0.4115	100	No FAIMS 25.8	137
MET	TEFTTALQR		2	y8	1	0.4115	11	FAIMS 21.9	412
MET	TEFTTALQR		2	y8	1	3.7037	100	FAIMS 24.7	3704
MET	TEFTTALQR		2	y8	1	1.2346	100	No FAIMS 23.8	1235
MET	TEFTTALQR		2	y8	1	3.7037	100	No FAIMS 25.8	3704
aThe curve replicate.
bThe lowest point utilized in the curve fitting.

### Sheet: Supp. Table S4
Supplemental Table S4. FAIMS-PRM quantification of proteins of interest from 20 breast cancer FFPE tissue samples
Gene	UniProt	Peptide	Precursor charge	Fragment ion	Product charge	Frag. int. light	Frag. int. heavy	Concn (amol/μg)	LLOQ	Quant	ID
EGFR	P00533	IPLENLQIIR	2	y8	1	0	4511857	0	45.7	<LLOQ	SB473
EGFR	P00533	IPLENLQIIR	2	y8	1	1006644	3701125	1360	45.7	>LLOQ	SB461
EGFR	P00533	IPLENLQIIR	2	y8	1	70450	4848146	72.5	45.7	>LLOQ	SB471
EGFR	P00533	IPLENLQIIR	2	y8	1	66342	4883881	68	45.7	>LLOQ	SB462
EGFR	P00533	IPLENLQIIR	2	y8	1	152899	3931220	194.5	45.7	>LLOQ	SB474
EGFR	P00533	IPLENLQIIR	2	y8	1	59625	4851776	61.5	45.7	>LLOQ	SB470
EGFR	P00533	IPLENLQIIR	2	y8	1	69736	4606207	75.5	45.7	>LLOQ	SB457
EGFR	P00533	IPLENLQIIR	2	y8	1	1210235	4652471	1300.5	45.7	>LLOQ	SB464
EGFR	P00533	IPLENLQIIR	2	y8	1	32123	5154219	31	45.7	<LLOQ	SB468
EGFR	P00533	IPLENLQIIR	2	y8	1	90106	4614730	97.5	45.7	>LLOQ	SB458
EGFR	P00533	IPLENLQIIR	2	y8	1	19505	4352016	22.5	45.7	<LLOQ	SB465
EGFR	P00533	IPLENLQIIR	2	y8	1	186633	6276507	148.5	45.7	>LLOQ	SB463
EGFR	P00533	IPLENLQIIR	2	y8	1	262876	5384488	244	45.7	>LLOQ	SB456
EGFR	P00533	IPLENLQIIR	2	y8	1	64252	4503715	71.5	45.7	>LLOQ	SB460
EGFR	P00533	IPLENLQIIR	2	y8	1	253557	5425234	233.5	45.7	>LLOQ	SB466
EGFR	P00533	IPLENLQIIR	2	y8	1	0	4587336	0	45.7	<LLOQ	SB472
EGFR	P00533	IPLENLQIIR	2	y8	1	162753	4630349	175.5	45.7	>LLOQ	SB469
EGFR	P00533	IPLENLQIIR	2	y8	1	15659	4138999	19	45.7	<LLOQ	SB459
EGFR	P00533	IPLENLQIIR	2	y8	1	183246	4411420	207.5	45.7	>LLOQ	SB467
EGFR	P00533	IPLENLQIIR	2	y8	1	130212	4868172	133.5	45.7	>LLOQ	SB455
EGFR	P00533	YLVIQGDER	2	y5	1	0	1990251	0	411.5	<LLOQ	SB473
EGFR	P00533	YLVIQGDER	2	y5	1	302513	1779731	850	411.5	>LLOQ	SB461
EGFR	P00533	YLVIQGDER	2	y5	1	9122	2570275	17.5	411.5	<LLOQ	SB471
EGFR	P00533	YLVIQGDER	2	y5	1	13227	2260800	29.5	411.5	<LLOQ	SB462
EGFR	P00533	YLVIQGDER	2	y5	1	51714	1881974	137.5	411.5	<LLOQ	SB474
EGFR	P00533	YLVIQGDER	2	y5	1	12344	2127673	29	411.5	<LLOQ	SB470
EGFR	P00533	YLVIQGDER	2	y5	1	0	2354098	0	411.5	<LLOQ	SB457
EGFR	P00533	YLVIQGDER	2	y5	1	497735	2396962	1038.5	411.5	>LLOQ	SB464
EGFR	P00533	YLVIQGDER	2	y5	1	5825	2267711	13	411.5	<LLOQ	SB468
EGFR	P00533	YLVIQGDER	2	y5	1	20285	2539990	40	411.5	<LLOQ	SB458
EGFR	P00533	YLVIQGDER	2	y5	1	0	2026587	0	411.5	<LLOQ	SB465
EGFR	P00533	YLVIQGDER	2	y5	1	37884	2566397	74	411.5	<LLOQ	SB463
EGFR	P00533	YLVIQGDER	2	y5	1	107138	2460162	217.5	411.5	<LLOQ	SB456
EGFR	P00533	YLVIQGDER	2	y5	1	10586	2458606	21.5	411.5	<LLOQ	SB460
EGFR	P00533	YLVIQGDER	2	y5	1	69709	2321343	150	411.5	<LLOQ	SB466
EGFR	P00533	YLVIQGDER	2	y5	1	0	2029793	0	411.5	<LLOQ	SB472
EGFR	P00533	YLVIQGDER	2	y5	1	57696	2129178	135.5	411.5	<LLOQ	SB469
EGFR	P00533	YLVIQGDER	2	y5	1	0	1976972	0	411.5	<LLOQ	SB459
EGFR	P00533	YLVIQGDER	2	y5	1	53150	2300906	115.5	411.5	<LLOQ	SB467
EGFR	P00533	YLVIQGDER	2	y5	1	26072	2196174	59.5	411.5	<LLOQ	SB455
ERBB2	P04626	ELVSEFSR	2	y5	1	9212331	8055478	5718	45.7	>LLOQ	SB473
ERBB2	P04626	ELVSEFSR	2	y5	1	805354	7797560	516.5	45.7	>LLOQ	SB461
ERBB2	P04626	ELVSEFSR	2	y5	1	1438443	9263580	776.5	45.7	>LLOQ	SB471
ERBB2	P04626	ELVSEFSR	2	y5	1	772265	9219477	419	45.7	>LLOQ	SB462
ERBB2	P04626	ELVSEFSR	2	y5	1	612845	7812992	392	45.7	>LLOQ	SB474
ERBB2	P04626	ELVSEFSR	2	y5	1	659994	8814150	374.5	45.7	>LLOQ	SB470
ERBB2	P04626	ELVSEFSR	2	y5	1	1728145	8776860	984.5	45.7	>LLOQ	SB457
ERBB2	P04626	ELVSEFSR	2	y5	1	1057940	8860632	597	45.7	>LLOQ	SB464
ERBB2	P04626	ELVSEFSR	2	y5	1	1601346	9238018	866.5	45.7	>LLOQ	SB468
ERBB2	P04626	ELVSEFSR	2	y5	1	2484516	10388764	1196	45.7	>LLOQ	SB458
ERBB2	P04626	ELVSEFSR	2	y5	1	2321092	8375834	1385.5	45.7	>LLOQ	SB465
ERBB2	P04626	ELVSEFSR	2	y5	1	778324	10821131	359.5	45.7	>LLOQ	SB463
ERBB2	P04626	ELVSEFSR	2	y5	1	406321	9662847	210	45.7	>LLOQ	SB456
ERBB2	P04626	ELVSEFSR	2	y5	1	560140	9544202	293.5	45.7	>LLOQ	SB460
ERBB2	P04626	ELVSEFSR	2	y5	1	406801	8632894	235.5	45.7	>LLOQ	SB466
ERBB2	P04626	ELVSEFSR	2	y5	1	2048401	8352493	1226	45.7	>LLOQ	SB472
ERBB2	P04626	ELVSEFSR	2	y5	1	790215	8250537	479	45.7	>LLOQ	SB469
ERBB2	P04626	ELVSEFSR	2	y5	1	8210861	6718003	6111	45.7	>LLOQ	SB459
ERBB2	P04626	ELVSEFSR	2	y5	1	351849	8855224	198.5	45.7	>LLOQ	SB467
ERBB2	P04626	ELVSEFSR	2	y5	1	457707	8430038	271.5	45.7	>LLOQ	SB455
ERBB2	P04626	SGGGDLTLGLEPSEEEAPR	2	y11	1	3946743	3651441	5404.5	45.7	>LLOQ	SB473
ERBB2	P04626	SGGGDLTLGLEPSEEEAPR	2	y11	1	378980	3307156	573	45.7	>LLOQ	SB461
ERBB2	P04626	SGGGDLTLGLEPSEEEAPR	2	y11	1	758051	4088604	927	45.7	>LLOQ	SB471
ERBB2	P04626	SGGGDLTLGLEPSEEEAPR	2	y11	1	382425	4261694	448.5	45.7	>LLOQ	SB462
ERBB2	P04626	SGGGDLTLGLEPSEEEAPR	2	y11	1	321978	3583989	449	45.7	>LLOQ	SB474
ERBB2	P04626	SGGGDLTLGLEPSEEEAPR	2	y11	1	334810	4686033	357	45.7	>LLOQ	SB470
ERBB2	P04626	SGGGDLTLGLEPSEEEAPR	2	y11	1	695370	3926292	885.5	45.7	>LLOQ	SB457
ERBB2	P04626	SGGGDLTLGLEPSEEEAPR	2	y11	1	543103	4236867	641	45.7	>LLOQ	SB464
ERBB2	P04626	SGGGDLTLGLEPSEEEAPR	2	y11	1	916794	4507046	1017	45.7	>LLOQ	SB468
ERBB2	P04626	SGGGDLTLGLEPSEEEAPR	2	y11	1	1081027	4261806	1268.5	45.7	>LLOQ	SB458
ERBB2	P04626	SGGGDLTLGLEPSEEEAPR	2	y11	1	1402843	3960216	1771	45.7	>LLOQ	SB465
ERBB2	P04626	SGGGDLTLGLEPSEEEAPR	2	y11	1	366206	4947321	370	45.7	>LLOQ	SB463
ERBB2	P04626	SGGGDLTLGLEPSEEEAPR	2	y11	1	186167	4376985	212.5	45.7	>LLOQ	SB456
ERBB2	P04626	SGGGDLTLGLEPSEEEAPR	2	y11	1	221244	4101317	269.5	45.7	>LLOQ	SB460
ERBB2	P04626	SGGGDLTLGLEPSEEEAPR	2	y11	1	235283	4616232	255	45.7	>LLOQ	SB466
ERBB2	P04626	SGGGDLTLGLEPSEEEAPR	2	y11	1	1026953	3796420	1352.5	45.7	>LLOQ	SB472
ERBB2	P04626	SGGGDLTLGLEPSEEEAPR	2	y11	1	378857	3673164	515.5	45.7	>LLOQ	SB469
ERBB2	P04626	SGGGDLTLGLEPSEEEAPR	2	y11	1	3745481	3497788	5354	45.7	>LLOQ	SB459
ERBB2	P04626	SGGGDLTLGLEPSEEEAPR	2	y11	1	185840	3963713	234.5	45.7	>LLOQ	SB467
ERBB2	P04626	SGGGDLTLGLEPSEEEAPR	2	y11	1	142727	4216388	169.5	45.7	>LLOQ	SB455
ESR1	P03372	LLFAPNLLLDR	2	y7	1	197209	11654048	84.5	15.2	>LLOQ	SB473
ESR1	P03372	LLFAPNLLLDR	2	y7	1	0	9045900	0	15.2	<LLOQ	SB461
ESR1	P03372	LLFAPNLLLDR	2	y7	1	358911	13813020	130	15.2	>LLOQ	SB471
ESR1	P03372	LLFAPNLLLDR	2	y7	1	133021	13112199	50.5	15.2	>LLOQ	SB462
ESR1	P03372	LLFAPNLLLDR	2	y7	1	222942	11397285	98	15.2	>LLOQ	SB474
ESR1	P03372	LLFAPNLLLDR	2	y7	1	893990	15254021	293	15.2	>LLOQ	SB470
ESR1	P03372	LLFAPNLLLDR	2	y7	1	867254	12568745	345	15.2	>LLOQ	SB457
ESR1	P03372	LLFAPNLLLDR	2	y7	1	0	12564660	0	15.2	<LLOQ	SB464
ESR1	P03372	LLFAPNLLLDR	2	y7	1	813855	14916028	273	15.2	>LLOQ	SB468
ESR1	P03372	LLFAPNLLLDR	2	y7	1	75760	13297603	28.5	15.2	>LLOQ	SB458
ESR1	P03372	LLFAPNLLLDR	2	y7	1	773408	12090480	320	15.2	>LLOQ	SB465
ESR1	P03372	LLFAPNLLLDR	2	y7	1	0	15710556	0	15.2	<LLOQ	SB463
ESR1	P03372	LLFAPNLLLDR	2	y7	1	0	15239925	0	15.2	<LLOQ	SB456
ESR1	P03372	LLFAPNLLLDR	2	y7	1	42572	11232081	19	15.2	>LLOQ	SB460
ESR1	P03372	LLFAPNLLLDR	2	y7	1	0	14934397	0	15.2	<LLOQ	SB466
ESR1	P03372	LLFAPNLLLDR	2	y7	1	963829	12146170	397	15.2	>LLOQ	SB472
ESR1	P03372	LLFAPNLLLDR	2	y7	1	137361	13385463	51.5	15.2	>LLOQ	SB469
ESR1	P03372	LLFAPNLLLDR	2	y7	1	120404	11278055	53.5	15.2	>LLOQ	SB459
ESR1	P03372	LLFAPNLLLDR	2	y7	1	87191	12726746	34.5	15.2	>LLOQ	SB467
ESR1	P03372	LLFAPNLLLDR	2	y7	1	277819	14576542	95.5	15.2	>LLOQ	SB455
KRAS	P01116-G12C	LVVVGACGVGK	2	y9	1	4498	9479105	2.5	45.7	<LLOQ	SB473
KRAS	P01116-G12C	LVVVGACGVGK	2	y9	1	0	8340896	0	45.7	<LLOQ	SB461
KRAS	P01116-G12C	LVVVGACGVGK	2	y9	1	62851	10225976	30.5	45.7	<LLOQ	SB471
KRAS	P01116-G12C	LVVVGACGVGK	2	y9	1	0	9458666	0	45.7	<LLOQ	SB462
KRAS	P01116-G12C	LVVVGACGVGK	2	y9	1	7603	8171525	4.5	45.7	<LLOQ	SB474
KRAS	P01116-G12C	LVVVGACGVGK	2	y9	1	19280	8812047	11	45.7	<LLOQ	SB470
KRAS	P01116-G12C	LVVVGACGVGK	2	y9	1	130	9069769	0	45.7	<LLOQ	SB457
KRAS	P01116-G12C	LVVVGACGVGK	2	y9	1	18852	9471910	10	45.7	<LLOQ	SB464
KRAS	P01116-G12C	LVVVGACGVGK	2	y9	1	10212	8783967	6	45.7	<LLOQ	SB468
KRAS	P01116-G12C	LVVVGACGVGK	2	y9	1	99295	9814540	50.5	45.7	>LLOQ	SB458
KRAS	P01116-G12C	LVVVGACGVGK	2	y9	1	57257	8980649	32	45.7	<LLOQ	SB465
KRAS	P01116-G12C	LVVVGACGVGK	2	y9	1	0	9770458	0	45.7	<LLOQ	SB463
KRAS	P01116-G12C	LVVVGACGVGK	2	y9	1	0	9782208	0	45.7	<LLOQ	SB456
KRAS	P01116-G12C	LVVVGACGVGK	2	y9	1	3544	8891739	2	45.7	<LLOQ	SB460
KRAS	P01116-G12C	LVVVGACGVGK	2	y9	1	5071	9204498	3	45.7	<LLOQ	SB466
KRAS	P01116-G12C	LVVVGACGVGK	2	y9	1	75572	8075474	47	45.7	>LLOQ	SB472
KRAS	P01116-G12C	LVVVGACGVGK	2	y9	1	0	7882343	0	45.7	<LLOQ	SB469
KRAS	P01116-G12C	LVVVGACGVGK	2	y9	1	40625	7691827	26.5	45.7	<LLOQ	SB459
KRAS	P01116-G12C	LVVVGACGVGK	2	y9	1	0	7833047	0	45.7	<LLOQ	SB467
KRAS	P01116-G12C	LVVVGACGVGK	2	y9	1	0	7890693	0	45.7	<LLOQ	SB455
KRAS	P01116	LVVVGAGGVGK	2	y9	1	2982149	8456421	1763	45.7	>LLOQ	SB473
KRAS	P01116	LVVVGAGGVGK	2	y9	1	3352643	7994010	2097	45.7	>LLOQ	SB461
KRAS	P01116	LVVVGAGGVGK	2	y9	1	3840682	8970007	2141	45.7	>LLOQ	SB471
KRAS	P01116	LVVVGAGGVGK	2	y9	1	1668465	7977643	1045.5	45.7	>LLOQ	SB462
KRAS	P01116	LVVVGAGGVGK	2	y9	1	2479313	7616218	1627.5	45.7	>LLOQ	SB474
KRAS	P01116	LVVVGAGGVGK	2	y9	1	2623522	7435898	1764	45.7	>LLOQ	SB470
KRAS	P01116	LVVVGAGGVGK	2	y9	1	4320082	9441868	2287.5	45.7	>LLOQ	SB457
KRAS	P01116	LVVVGAGGVGK	2	y9	1	5340226	9709492	2750	45.7	>LLOQ	SB464
KRAS	P01116	LVVVGAGGVGK	2	y9	1	3438116	8302412	2070.5	45.7	>LLOQ	SB468
KRAS	P01116	LVVVGAGGVGK	2	y9	1	4295020	10246775	2096	45.7	>LLOQ	SB458
KRAS	P01116	LVVVGAGGVGK	2	y9	1	4889400	9324327	2622	45.7	>LLOQ	SB465
KRAS	P01116	LVVVGAGGVGK	2	y9	1	1145719	8848829	647.5	45.7	>LLOQ	SB463
KRAS	P01116	LVVVGAGGVGK	2	y9	1	3249966	9681901	1678.5	45.7	>LLOQ	SB456
KRAS	P01116	LVVVGAGGVGK	2	y9	1	1685909	9664605	872	45.7	>LLOQ	SB460
KRAS	P01116	LVVVGAGGVGK	2	y9	1	4404559	10147630	2170	45.7	>LLOQ	SB466
KRAS	P01116	LVVVGAGGVGK	2	y9	1	4195256	8472882	2475.5	45.7	>LLOQ	SB472
KRAS	P01116	LVVVGAGGVGK	2	y9	1	3228203	7538070	2141.5	45.7	>LLOQ	SB469
KRAS	P01116	LVVVGAGGVGK	2	y9	1	5008508	9129083	2743	45.7	>LLOQ	SB459
KRAS	P01116	LVVVGAGGVGK	2	y9	1	1830484	7802476	1173	45.7	>LLOQ	SB467
KRAS	P01116	LVVVGAGGVGK	2	y9	1	1935158	8030348	1205	45.7	>LLOQ	SB455
MET	P08581	DLIGFGLQVAK	2	y9	1	23503	3136227	37.5	137.2	<LLOQ	SB473
MET	P08581	DLIGFGLQVAK	2	y9	1	106451	2364853	225	137.2	>LLOQ	SB461
MET	P08581	DLIGFGLQVAK	2	y9	1	0	3539328	0	137.2	<LLOQ	SB471
MET	P08581	DLIGFGLQVAK	2	y9	1	0	3740402	0	137.2	<LLOQ	SB462
MET	P08581	DLIGFGLQVAK	2	y9	1	0	3075885	0	137.2	<LLOQ	SB474
MET	P08581	DLIGFGLQVAK	2	y9	1	0	4067369	0	137.2	<LLOQ	SB470
MET	P08581	DLIGFGLQVAK	2	y9	1	0	3243449	0	137.2	<LLOQ	SB457
MET	P08581	DLIGFGLQVAK	2	y9	1	58869	3223480	91.5	137.2	<LLOQ	SB464
MET	P08581	DLIGFGLQVAK	2	y9	1	0	3961113	0	137.2	<LLOQ	SB468
MET	P08581	DLIGFGLQVAK	2	y9	1	0	3761285	0	137.2	<LLOQ	SB458
MET	P08581	DLIGFGLQVAK	2	y9	1	0	3269781	0	137.2	<LLOQ	SB465
MET	P08581	DLIGFGLQVAK	2	y9	1	0	4920831	0	137.2	<LLOQ	SB463
MET	P08581	DLIGFGLQVAK	2	y9	1	55865	4276210	65.5	137.2	<LLOQ	SB456
MET	P08581	DLIGFGLQVAK	2	y9	1	0	3550972	0	137.2	<LLOQ	SB460
MET	P08581	DLIGFGLQVAK	2	y9	1	59057	3760689	78.5	137.2	<LLOQ	SB466
MET	P08581	DLIGFGLQVAK	2	y9	1	0	3322613	0	137.2	<LLOQ	SB472
MET	P08581	DLIGFGLQVAK	2	y9	1	0	3693405	0	137.2	<LLOQ	SB469
MET	P08581	DLIGFGLQVAK	2	y9	1	0	2952214	0	137.2	<LLOQ	SB459
MET	P08581	DLIGFGLQVAK	2	y9	1	0	3891440	0	137.2	<LLOQ	SB467
MET	P08581	DLIGFGLQVAK	2	y9	1	0	3742518	0	137.2	<LLOQ	SB455
MET	P08581	TEFTTALQR	2	y7	1	173574	5928953	146.5	137.2	>LLOQ	SB473
MET	P08581	TEFTTALQR	2	y7	1	652419	5217312	625	137.2	>LLOQ	SB461
MET	P08581	TEFTTALQR	2	y7	1	6423	6594501	5	137.2	<LLOQ	SB471
MET	P08581	TEFTTALQR	2	y7	1	0	6584203	0	137.2	<LLOQ	SB462
MET	P08581	TEFTTALQR	2	y7	1	0	5364424	0	137.2	<LLOQ	SB474
MET	P08581	TEFTTALQR	2	y7	1	0	6258058	0	137.2	<LLOQ	SB470
MET	P08581	TEFTTALQR	2	y7	1	0	6089273	0	137.2	<LLOQ	SB457
MET	P08581	TEFTTALQR	2	y7	1	410064	5961011	344	137.2	>LLOQ	SB464
MET	P08581	TEFTTALQR	2	y7	1	3411	6606486	2.5	137.2	<LLOQ	SB468
MET	P08581	TEFTTALQR	2	y7	1	33172	6786872	24.5	137.2	<LLOQ	SB458
MET	P08581	TEFTTALQR	2	y7	1	0	6127320	0	137.2	<LLOQ	SB465
MET	P08581	TEFTTALQR	2	y7	1	4007	7501632	2.5	137.2	<LLOQ	SB463
MET	P08581	TEFTTALQR	2	y7	1	398899	6681519	298.5	137.2	>LLOQ	SB456
MET	P08581	TEFTTALQR	2	y7	1	0	6502373	0	137.2	<LLOQ	SB460
MET	P08581	TEFTTALQR	2	y7	1	340952	6256123	272.5	137.2	>LLOQ	SB466
MET	P08581	TEFTTALQR	2	y7	1	0	5738694	0	137.2	<LLOQ	SB472
MET	P08581	TEFTTALQR	2	y7	1	3095	6068851	2.5	137.2	<LLOQ	SB469
MET	P08581	TEFTTALQR	2	y7	1	0	5498758	0	137.2	<LLOQ	SB459
MET	P08581	TEFTTALQR	2	y7	1	0	6568884	0	137.2	<LLOQ	SB467
MET	P08581	TEFTTALQR	2	y7	1	8280	6143160	6.5	137.2	<LLOQ	SB455
Concn, concentration.
